# Human cytomegalovirus protein pUL36: a dual cell death pathway inhibitor

**DOI:** 10.1101/2020.02.03.928564

**Authors:** Alice Fletcher-Etherington, Luis Nobre, Katie Nightingale, Robin Antrobus, Jenna Nichols, Andrew J. Davison, Richard J. Stanton, Michael P. Weekes

## Abstract

Human cytomegalovirus (HCMV) is an important human pathogen and a paradigm of intrinsic, innate and adaptive viral immune evasion. Here, we employed multiplexed tandem mass tag-based proteomics to characterise host proteins targeted for degradation late during HCMV infection. This approach revealed that mixed lineage kinase domain-like protein (MLKL), a key terminal mediator of cellular necroptosis, was rapidly and persistently degraded by the minimally passaged HCMV strain Merlin but not the extensively passaged strain AD169. The strain Merlin viral inhibitor of apoptosis pUL36 was necessary and sufficient both to degrade MLKL and to inhibit necroptosis. Furthermore, mutation of pUL36 Cys^131^ abrogated MLKL degradation and restored necroptosis. As the same residue is also required for pUL36-mediated inhibition of apoptosis by preventing proteolytic activation of pro-caspase 8, we define pUL36 as a multifunctional inhibitor of both apoptotic and necroptotic cell death.

**SIGNIFICANCE STATEMENT:** Cell death is a key defence against viral infection, preventing spread from infected to uninfected cells. Correspondingly, certain viruses encode inhibitors of apoptotic and necroptotic cell death pathways in order to facilitate their persistence. Human cytomegalovirus (HCMV) is an important human pathogen that can block apoptosis, but hitherto it has been unclear whether or how the virus blocks necroptosis. Here, we used a proteomic screen to identify human proteins targeted for destruction by HCMV, finding that the key necroptosis mediator MLKL is degraded throughout infection. MLKL is targeted for degradation by HCMV protein pUL36, which is also instrumental in inhibiting apoptosis. Thus, pUL36 is a dual cell death pathway inhibitor, and may represent an important therapeutic target.
