## Supplementary material for "Human cytomegalovirus protein pUL36: a dual cell death pathway inhibitor": Dataset S3

### Sheet: Dataset S3A
Primer	Sequence 5' > 3'
MLKL attB1 fwd	GGGGACAAGTTTGTACAAAAAAGCAGGCTATGGAAAATTTGAAGCATATTATC
MLKL attB2 rev	GGGGACCACTTTGTACAAGAAAGCTGGGTCTACTTAGAAAAGGTGGAG
MLKL HA attB2 rev	GGGGACCACTTTGTACAAGAAAGCTGGGTCTAGGCGTAGTCGGGCACGTCGTAGGGGTAAGCGCTCTTAGAAAAGGTGGAGAG
GAW-CMVp-F	GGGACAAGTTTGTACAAAAAAGCAGCTGAAGACACCGGGACCGATC
attB2-V5-R	GGGGACCACTTTGTACAAGAAAGCTGGGTTTACGTAGAATCAAGACCTAGGAGC
attB sequences
Stop codon
HA tag
Linker

### Sheet: Dataset S3B
MLKL-HA
ATGGAAAATTTGAAGCATATTATCACCCTTGGCCAGGTCATCCACAAACGGTGTGAAGAGATGAAATACTGCAAGAAACAGTGCCGGCGCCTGGGCCACCGCGTCCTCGGCCTGATCAAGCCTCTGGAGATGCTCCAGGACCAAGGAAAGAGGACCGTGCCCTCTGAGAAGTTAACCACAGCCATGAACCGCTTCAAGGCTGCCCTGGAGGAGGCTAATGGGGAGATAGAAAAGTTCAGCAATAGATCCAATATCTGCAGGTTTCTAACAGCAAGCCAGGACAAAATACTCTTCAAGGACGTGAACAGGAAGCTGAGTGATGTCTGGAAGGAGCTCTCGCTGTTACTTCAGGTTGAGCAACGCATGCCTGTTTCACCCATAAGCCAAGGAGCGTCCTGG…
UL36 (cDNA sequencing)
ATGGACGACCTACGGGACACGCTGATGGCCTACGGCTGCATCGCCATCCGAGCCGGGGACTTCAACGGTCTCAACGACTTTCTGGAGCAGGAATGCGGCACCCGGCTGCACGTGGCCTGGCCCGAACGCTGCTTCATCCAGCTCCGTTCGCGCAGCGCCCTGGGGCCCTTCGTGGGCAAGATGGGCACCGTCTGTTCGCAAGGTGCTTACGTCTGCTGTCAGGAGTACCTGCACCCCTTTGGCTTCGTCGAGGGTCCGGGCTTTATGCGCTACCAACTCATCGTGCTCATCGGGCAGCGCGGCGGCATCTACTGCTACGATGACCTGCGCGACTGCATCTACGAGCTGGCGCCCACCATGAAGGATTTTCTGCGGCATGGCTTTCGTCACTGCGACCAC…
UL36 (pHAGE sequencing)
ATGGACGACCTACGGGACACGCTGATGGCCTACGGCTGCATCGCCATCCGAGCCGGGGACTTCAACGGTCTCAACGACTTTCTGGAGCAGGAATGCGGCACCCGGCTGCACGTGGCCTGGCCCGAACGCTGCTTCATCCAGCTCCGTTCGCGCAGCGCCCTGGGGCCCTTCGTGGGCAAGATGGGCACCGTCTGTTCGCAAGGTAAGCCCCACGTCGTTGAAGACACCTGGAAAGAGGACGTTCGCTCGGGCACGTTCTTTCCAGGTGTTTTCAACGTGCGTGGATTTTTTCTATTCTCTACCAGGTGCTTACGTCTGCTGTCAGGAGTACCTGCACCCCTTTGGCTTCGTCGAGGGTCCGGGCTTTATGCGCTACCAACTCATCGTGCTCATCGGGCA…
UL133
ATGGGTTGCGACGTGCACGATCCTTCGTGGCAATGCCAATGGGGCGTTCCCACGATTATTGTGGCCTGGATAACATGCGCGGCTTTAGGAATTTGGTGTTTGGCGGGATCGTCGGCGGATGTCTCTTCGGGACCCGGCATCGCAGCCGTAGTCGGCTGTTCTGTTTTCATGATTTTCCTCTGCGCGTATCTCATCCGTTACCGGGAATTCTTCAAAGACTCCGTAATCGACCTCCTTACCTGCCGATGGGTTCGCTACTGCAGCTGCAGCTGTAAGTGCAGCTGCAAATGCATCTCGGGCCCCTGTAGCCGCTGCTGTTCAGCGTGTTACAAGGAGACGATGATTTACGACATGGTCCAATACGGTCATCGACGGCGTCCCGGACACGGCGACGATCCT…
UL135
ATGGTGTGGCTGTGGCTCGGCGTCGGGCTCCTCGGCGGTACCGGACTGGCTTCCCTGGTCCTGGCCATTTCCTTATTTACCCAGCGCCGAGGCCGCAAGCGATCCGACGAGACTTCGTCGCGAGGCCGGCTCCCGGGTGCTGCTTCTGATAAGCGTGGTGCCTGCGCGTGCTGCTATCGAATTCCGAAAGAAGACGTCGTTGAGCCGCTGGATCTGGAACTGGGGCTCATGCGGGTGGCCACCCACCCGCCGACGCCGCAGGTGCCGCGGTGTACGTCGCTCTACATAGGAGAGGATGGTCTGCCGATAGATAAACCCGAGTTTCCTCCGGCGCGATTCGAGATCCCCGACGTATCCACGCCGGGAACGCCGACCAGCATCGGCCGATCTCCGTCGCAT…
UL136
ATGTCAGTCAAGGGCGTGGAGATGCCAGAAATGACGTGGGACTTGGACGTTGGAAATAAATGGCGGCGTCGAAAGGTCCTGAGTCGCATTCACCGGTTCTGGGAATGTCGACTACGGGTGTGGTGGCTGAGTGACGCCGGCGTAAGAGAAACCGACCCACCGCGTCCCCGACGCCGCCCGACTTGGATGACCGCGGTGTTTCACGTTATCTGTGCCGTTTTGCTTACGCTTATGATTATGGCCATCGGCGCGCTCATCGCGTACTTAAGATATTACCACCAGGACAGTTGGCGAGACATGCTCCACGATCTATTTTGCGGCTGTCATTATCCTGAGAAGTGCCGTCGGCACCACGAGCGGCAGAGAAGCAGACGGCGAGCCATGGATGTGCCCGACCCG…
UL138
ATGGACGATCTGCCGCTGAACGTCGGGTTACCCATCATCGGCGTGATGCTCGTGCTGATCGTGGCCATTCTCTGCTATCTAGCTTACCATTGGCACGACACCTTCAAACTGGTGCGCATGTTTTTGAGCTACCGCTGGCTGATCCGCTGTTGCGAGCTGTACGGGGAATACGAGCGCCGGTTCGCGGACCTGTCGTCGCTGGGCCTCGGCGCCGTACGGCGGGAGTCGGACAGACGATACCGTTTCTCCGAACGACCCGATGAGATCTTGGTCCGTTGGGAGGAAGTGTCTTCCCAGTGCAGCTACGCGTCGTCGCGGATAACAGACCGCCGCGCGGGTTCATCGTCTTCGTCGTCGGTCCACGTCGCTAACCAGAGAAACAGCGTGCCTCCGCCGGAC…
UL139
ATGCTGTGGATATTAGTTTTATTTGCACTTGCCGCATCGGCGAGTGAAACCACTACAGGTACCAGCTCTAATTCCAGTCAATCTACTTCTGCTGGTACCACTAACACGACTACACCATCGACAGCATGTATTAATGCTTCTAACGGCAGTGATTTGGGGGCGCCACAGCTCGCGCTACTTGCCGCTAGCGGCTGGACATTATCTGGACTCCTTCTCATATTTACTTGCTGCCTTTGCTGTTTTTGGCTAGTACGTAAAGTCTGCAGCTGCTGCGGCAACTCCTCCGAGTCAGAGAGCAAAGCCACTCACGCGTACACCAATGCCGCATTCACTTCTTCCGATGCAACGTTACCCATGGGCACTACAGGGTCGTACACTCCCCCACAGGACGGCTCATTT…
UL140
ATGACCCCCGCTCAGACTAACGGCACTACCACCGTGCACCCGCACGGCGCAAAAAACGGCAGCGGCGGTAGTGCCCTGCCGACCCTCGTCGTTTTCGGCTTCATCGTTACGCTACTTTTCTTTCTCTTTATGCTCTACTTTTGGAACAACGACGTGTTCCGTAAGCTGCTTCGCTGCGCTTGGATCCAGCGCTGCTGCGACCGCTTCGACGCGTGGCAAGACGAGGTCATCTACCGTCGTCCATCACGTCGTTCCCAAAGCGACGACGAGAGTCGTACTAACAGCGTGTCATCGTACGTTCTTTTATCACCCGCGTCCGATGGCGGTTTTGACAACCCGGCACTGACAGAAGCCGTCGACAGCGTGGACGACTGGGCGACCACCTCGGTTTTTTACGCC…
UL141
ATGTGCCGCCGGGAGTCGCTCCGAACTCTGCCGTGGCTGTTCTGGGTGCTGTTGAGCTGCCCGCGACTCCTCGAATATTCTTCCTCTTCGTTCCCCTTCGCCACCGCTGACATCGCCGAAAAGATGTGGGCCGAGAACTATGAGACCACGTCGCCGGCGCCGGTGTTGGTCGCCGAGGGAGAGCAAGTTACCATCCCCTGCACGGTCATGACACACTCCTGGCCCATGGTTTCCATTCGCGCACGTTTCTGTCGTTCCCACGACGGCAGCGACGAGCTCATCCTGGACGCCGTCAAAGGCCATAGGCTGATGAATGGACTTCAATACCGCCTGCCGTACGCCACTTGGAATTTCTCGCAGTTGCATCTCGGCCAAATATTCTCGCTGACTTTCAACGTA…
UL142
ATGCGGATTGAATGGGCGTGTTGGTTATTCGGATACTTTGTGTCATCCGTTGGGAGCGAACGGTCATTATCCTATCGTTACCACCTGGAATCTAATTCATCTGCCAACGTGGTTTGTAACGGAAACATTTCCGTGTTTGTAAACGGCACCCTAGGTGTGCGATATAACATTACGGTAGGAATCAGTTCGTCTTTATTAATAGGACACCTTACTATACAAACATTGGAGTCATGGTTCACACCCTGGGTCCAAAATAAGAGTTACAGCAAACAACCCCTAAGTACCACCGAAACGCTTTACAATATAGATAGCGAAAACATTCATCGCGTATCTCAATATTTTCACACAAGATGGATAAAATCTCTGCAAGAGAATCACACTTGCGACCTCACAAACAGT…
UL144
ATGAAGCCTCTGGTGATGCTCATCTGCTTCGGTGTGATATTATTGCAGCTTGGGGTGACTAAAGTGTGTCAGCATAATGAAGTGCAACTGGGCAACGAATGCTGTCCTCCGTGTGGTTTGGGACAAAGAGTTACTAAAGTATGCACGGAGCGTACCAGCGTAACGTGTACCCCTTGCCCCAACGGCACGTATGTATCGGGACTTTACAACTGTACCGATTGCACTCAATGTAACGTCACTCAAGTCATGATTCGTAACTGCACTTCCACCAATAATACCGTATGCGCGCCTAAGAACCATACGTACTTTTCCACTCCAGGCGTCCAACATCACAAGCAACGACAGCAAAATCATACCGCACATATAACCGTCAAACAAGGAAAAAGCGGTCGTCATACT…
UL145
ATGTACGGCGTCCTGGCTCATTACTACTCCTTCATCAGTAGTCCCAGCGTTATGGTTAATTTTAAGCATCATAACGCTGTGCAGCTGTTGTGTGCACGGACCCGAGACGGCACTGCCGGATGGGAACGTTTAACCCATCATGCGTCGTATCACGCGAACTATGGGGCATACGCCGTGTTGATGGCTACATCGCAAAGAAAGTCCCTAGTGTTACATCGATACAGTGCCGTGACAGCCGTGGCCCTGCAGCTCATGCCTGTTGAGATGCTCCGTAGGCTAGATCAGTCGGACTGGGTACGGGGTGCCTGGATCGTGTCAGAGACTTTTCCAACCAGTGACCCCAAAGGGTTTTGGAGCGACGATGACTCCCCGATGGGTGGAAGTGAAGAT
UL146
ATGCGATTAATTTTTGGTGCGTTGATTATTTCTTTAACGTATATGTATTATTATGAAGTGCATGGAACGGAATTACGCTGCAAATGTCTTGATGGTAAAAAACTGCCGCCCAAAACAATTATGTTGGGTAATTTTTGGTTTCATCGCGAATCTGGTGGTCCCAGATGCAATAACAATGAATATTTCTTGTATCTAGGCGGAGGAAAAAAACATGGACCTGGAGTATGTTTATCGCCCCATCACCCTTTTTCAAAATGGCTAGACAAACGCAACGATAACAGGTGGTATAATGTTAATGTAACAAGACAACCGGAACGAGGGCCGGGAAAAATAACTGTAACCCTAGTAGGTCTGAAGGAA
UL147
ATGTTGCTAACATGGTTACATCATCCGATTCTGAATTCGCGCATTAAACTTTTATCGGTACGATACCTGTCATTGACCGCATATATGTTACTTGCCATATGTCCCATAGCCGTCCGTCTTTTAGAACTAGAAGATTACGACAAGCGGTGTCGCTGTAATAACCAAATTCTGTTGAATACCCTGCCGGTCGGAACCGAATTGCTTAAGCCAATCGCAGCGAGCGAAAGCTGCAATCGTCAGGAAGTGCTGGCTATTTTAAAGGACAAGGGCACCAAGTGTCTCAATCCTAACGCGCAAGCCGTGCGTCGTCACATCAACCGGCTATTTTTTCGGTTAGTCTTAGACGAGGAACAACGCATTTACGACGTAGTGTCTACAAATATTGAGTTCGGTGCCTGG…
UL147A
ATGTCCCTATTTTACCGTGCGGTAGCTCTGGGCACACTAAGCGCTCTGGTGTGGTACAGCACTAGTATCCTCGCAGAGATTAACGAAAATTCCTGCTCCTCATCTTCTGTGGACCACGAAGATTGCGAGGAACCGGACGAGATCGTTCGCGAAGAGCAAGACTATCGGGCTCTGCTGGCCTTTTCCCTAGTGATTTGCGGTACGCTCCTCGTCACTTGTGTGATC
UL148
ATGTTGCGCTTGCTGTTCACGCTCGTACTGCTGGCCCTCTACGGACCGTCTGTCGACGCTAGCCGCGACTATGTGCATGTTCGACTACTGAGCTACCGAGGCGACCCCCTGGTCTTCAAGCACACTTTCTCGGGTGTGCGTCGACCCTTCACCGAGCTAGGCTGGGCTGCGTGTCGCGACTGGGACAGTATGCATTGCACGCCCTTCTGGTCTACCGATCTGGAGCAGATGACCGACTCGGTGCGGCGTTACAGCACGGTGAGCCCCGGCAAGGAAGTGACGCTTCAGCTTCACGGGAACCAAACCGTACAGCCGTCGTTTCTAAGCTTTACGTGCCGCCTGCAGCTAGAACCCGTGGTGGAAAATGTTGGCCTCTACGTGGCCTACGTGGTCAACGAC…
UL148A
ATGAGTTCCGATAGCAATTTTGATCCCTGGATTCCCGTGTGTGTCGTGGTGGTCATGACCTCCGTAGTCCTGTTCGCAGGTCTGCACGTGTACCTGTGGTACGTTCGGCGGCAGCTGGTGGCGTTCTGCCTGGAGAAGGTGTGCGTCCGCTGCTGTGGCAAAGATGAGACGACGCCGCTGGTGGAGGACGCCGAACCGCCGGCCGAGCTGGAGATGGTGGAAGTGTCGGACGAGTGTTAC
UL148B
ATGGCGCTGGATACGCTAGCGGGGCTGGCTATCTGCGTGGGTCTAGTCATGGGGGTTACCGTGATCGCGTCGTGCGCGCTGCTGGTGTTTTATTATTGCGATGAGAGGGAGGATGGCCGTCCGTCGAAGCTGTTGCAACGTAGCATTCGACGTTGGCGACACGGCCTTAGCACCGAATCCTTAACCGCTATCCTGCCGGACGGTTCGTCCACGGAGCAGGAGATCTACCACACGCGACTT
UL148C
ATGTTAACTCCCGCGGTCTTTCCGGCCGTGCTCTACCTCCTGGCGCTTGTCGTCTGGGTTGAGATGTTCTGCCTCGTCGCCGTAGCCGTCGTCGAGCGCGAGATCGCCTGGGCGCTGCTGTTGCGGATGCTGGTCGTTGGCCTGATGGTGGAAGTCGGCGCCGCCGCCGCTTGGACCTTCGTGCGTTGTCTCGCCTATCAGCGTTCCTTCCCCGTGCTTACAGCCTTCCCC
UL148D
ATGACGGCGCCCAAGTGTGTCACCACCACGACCTATCTGGTCAAGACCAAGGAGCAGCCCTGGTGGCCCGACAACGCCATCAGGAGATGGTGGATCAGCGTTGCCATCGTCATCTTCATCGGAGTCTGTCTGGTGGCCCTGATGTACTTTACGCAGCAGCAGGCACGCAACGGGAGCGGCAGCGGC
UL150
ATGCTCACACTCTATCTCTTCACAGCGACATGTTGCTTCGTCTGTGCACTGCCGCGACAAGCACAAGTGGACACCGCCATCTGCCACCACACATGGCCCATGTGCTCCGACGTCCCGCATCCAACGTCGTCTGCTCACAACACGGCGCTTTCTTCCTCGCACGCCATCTCCATCGAACACCGTCTGCTGCATTCGCCGTCGCCTCCACGAGAGAACATACGCCACAGCATGCGCTGTCGCCGCCGCGCCATAGCCTCCTCGGCTTCCACACCGGTTTCGCACACCCAGCCCCTGGCTGCCAACCACAGACGTTCAAGGATCACGTACGCGACGACCGATCCCACCAATTCTCCAACGGCCTCGCCCGCCAAGTCAGACAAGCTGGAAGCCGACGCAGAC…
UL150A
ATGGCCTCGTGCTCACCGCCGCGGAGAGTGTCGCCGGACCTGCTCGTCAGCAGCGAGCTACGCAGACGGAATATCTGGAGGAGAGTTACGTGTGTCACAGGAGAGCGCGGGTCTCCGGCGGTAACGACGGCGGTGTCGTCGACACGTGTGCGGCCTGCTGTGCTCTGCGGAAAAGCGCCGGTCTCGGAGACCGTGGACGAAAAAGAGAACGGAGCAGCTACCGCTGGCGGCGGCGGCGTTAATGCTGCCGTTGATGTTAGACGTTGTGAGTACTCGGAAACAGCGGTGAGGCAGAAGCTCGATCCTTCAGGGAACGACAGTCGATGTGTGGTAGCCGCAGCAGATAGTTCCACGGACAGCGACGGCAAGTCCATAATCGCCGGTGTGCAAGTGGTGGAC…

### Sheet: Dataset S3C
Amino acid mutation	Codon mutation	Primer	Sequence 5'>3'	Combined with
I113V	ATC à GTC	Fwd	gcgcgactgcgtctacgagctggcgcccacc	UL36 V5 attB2 rev
		Rev	ccagctcgtagacgcagtcgcgcaggtcatcg	UL36 attB1 fwd
H126N	CAT à AAT	Fwd	ttttctgcggaatggctttcgtcactgcgaccac	UL36 V5 attB2 rev
		Rev	gacgaaagccattccgcagaaaatccttcatg	UL36 attB1 fwd
C131R	TGC à CGC	Fwd	ctttcgtcaccgcgaccacttccacactatgcg	UL36 V5 attB2 rev
		Rev	ggaagtggtcgcggtgacgaaagccatgccgc	UL36 attB1 fwd
S177T	AGC à ACC	Fwd	cgcttcctacaccatcgacgaccctttcgatg	UL36 V5 attB2 rev
		Rev	ggtcgtcgatggtgtaggaagcgtagccccgc	UL36 attB1 fwd
A472V	GCC à GTC	Fwd	cccgccacacgtctacatgaacaacagcgctgg	UL36 V5 attB2 rev
		Rev	tgttcatgtagacgtgtggcggggtgaggggcg	UL36 attB1 fwd
		UL36 attB1 fwd	GGGGACAAGTTTGTACAAAAAAGCAGGCTATGGACGACCTACGGGACACGCTGATGGCC
		UL36 V5 attB2 rev	GGGGACCACTTTGTACAAGAAAGCTGGGTTTATTACGTAGAATCAAGACCTAGGAGCGGGTTAGGGATTGG
Codon mutation
attB sequences
Stop codon
V5 tag

### Sheet: Dataset S3D
Gene	Oligonucleotide 1 / Forward primer (5'-3')	Oligonucleotide 2/ Reverse Primer (5'-3')	Template	Validation of gene expression
UL36	GAW-CMVp-F	attB2-V5-R	Adenoviral vector library	IB
UL133	GAW-CMVp-F	attB2-V5-R	Adenoviral vector library	IB
UL135	GAW-CMVp-F	attB2-V5-R	Adenoviral vector library	MS
UL136	GAW-CMVp-F	attB2-V5-R	Adenoviral vector library	Failed to validate
UL138	GAW-CMVp-F	attB2-V5-R	Adenoviral vector library	IB
UL139	GAW-CMVp-F	attB2-V5-R	Adenoviral vector library	IB
UL140	GAW-CMVp-F	attB2-V5-R	Adenoviral vector library	IB
UL141	GAW-CMVp-F	attB2-V5-R	Adenoviral vector library	IB
UL142	GAW-CMVp-F	attB2-V5-R	Adenoviral vector library	IB
UL144	GAW-CMVp-F	attB2-V5-R	Adenoviral vector library	IB
UL145	GAW-CMVp-F	attB2-V5-R	Adenoviral vector library	IB
UL146	GAW-CMVp-F	attB2-V5-R	Adenoviral vector library	MS
UL147	GAW-CMVp-F	attB2-V5-R	Adenoviral vector library	MS
UL147A	GAW-CMVp-F	attB2-V5-R	Adenoviral vector library	IB
UL148	GAW-CMVp-F	attB2-V5-R	Adenoviral vector library	IB
UL148A	GAW-CMVp-F	attB2-V5-R	Adenoviral vector library	IB
UL148B	GAW-CMVp-F	attB2-V5-R	Adenoviral vector library	IB
UL148C	GAW-CMVp-F	attB2-V5-R	Adenoviral vector library	IB
UL148D	GAW-CMVp-F	attB2-V5-R	Adenoviral vector library	MS
UL150	GAW-CMVp-F	attB2-V5-R	Adenoviral vector library	IB
UL150A	-	-	Gene synthesised as a dsDNA fragment (from Integrated DNA Technologies), consisting of the gene, a 6 bp linker region, V5 coding sequence, stop codon and Gateway attB sites	IB
IB, Immunoblot; MS, mass spectrometry
